# Freshwater monitoring by nanopore sequencing

**DOI:** 10.1101/2020.02.06.936302

**Authors:** Lara Urban, Andre Holzer, J Jotautas Baronas, Michael Hall, Philipp Braeuninger-Weimer, Michael J Scherm, Daniel J Kunz, Surangi N Perera, Daniel E Martin-Herranz, Edward T Tipper, Susannah J Salter, Maximilian R Stammnitz

## Abstract

While traditional microbiological freshwater tests focus on the detection of specific bacterial indicator species, including pathogens, direct tracing of all aquatic DNA through metagenomics poses a profound alternative. Yet, *in situ* metagenomic water surveys face substantial challenges in cost and logistics. Here we present a simple, fast, cost-effective and remotely accessible freshwater diagnostics workflow centred around the portable nanopore sequencing technology. Using defined compositions and spatiotemporal microbiota from surface water of an example river in Cambridge (UK), we provide optimised experimental and bioinformatics guidelines, including a benchmark with twelve taxonomic classification tools for nanopore sequences. We find that nanopore metagenomics can depict the hydrological core microbiome and fine temporal gradients in line with complementary physicochemical measurements. In a public health context, these data feature relevant sewage signals and pathogen maps at species level resolution. We anticipate that this framework will gather momentum for new environmental monitoring initiatives using portable devices.
