## Supplementary material for "Freshwater monitoring by nanopore sequencing": Table S1: Summary of samples and metadata

### Sheet: Sampling locations
Table S1a
Sampling locations.
Barcode	GPS coordinates [ϕ, ƛ]	Position from start [km]	Distance to previous location [km]	Category	Location name	Sampling reach	April ENA data acccession	June ENA data accession	August ENA data accession
1	52.17070, 0.09600	0	0	Upstream	Nature Reserve	River Bank	ERR3806857	ERR3806869	ERR3806881
2	52.17129, 0.09919	0.23	0.23	Upstream	Nature Reserve	River Bank	ERR3806858	ERR3806870	ERR3806882
3	52.18658, 0.10186	2.22	1.99	Upstream	Grantchester Meadows	River Bank	ERR3806859	ERR3806871	ERR3806883
4	52.19915, 0.11439	4.23	2.01	Cambridge City	Mill Pond	River Bank	ERR3806860	ERR3806872	ERR3806884
5	52.20840, 0.11578	5.39	1.15	Cambridge City	Bridge of Sighs	River Center	ERR3806861	ERR3806873	ERR3806885
6	52.21243, 0.12838	6.57	1.19	Cambridge City	Fort St. George	River Center	ERR3806862	ERR3806874	ERR3806886
7	52.21736, 0.14597	8.3	1.73	Downstream	Green Dragon Bridge	River Center	ERR3806863	ERR3806875	ERR3806887
8	52.23201, 0.17085	11.05	2.75	Downstream	Sewage Pipe Outlet	River Bank	ERR3806864	ERR3806876	ERR3806888
9.1	52.23645, 0.17439	11.62	0.57	Downstream	Baits Bite Lock - Replicate #1	River Center	ERR3806865	ERR3806877	ERR3806889
9.2	52.23645, 0.17439	11.62	0.57	Downstream	Baits Bite Lock - Replicate #2	River Center	ERR3806866	ERR3806878	ERR3806890

### Sheet: Environmental metadata (sample)
Table S1b
Environmental metadata by sample.
Batch	Date	Barcode	Location name	Temperature [℃]	pH at 25 ℃	Solved ions [µmol/L]														TDS [mg/L] (calculated)
						Al	Ba	Ca	Fe	K	Li	Mg	Mn	Na	S	Si	Sr	Cl	HCO3 (calculated)
1	15.04.2018	1	Nature Reserve	11.27	7.56	0.366918	0.266511	3312.8	0.0483481	149.099	3.07448	285.719	0.0455058	1172.93	840.483	58.8631	7.85551	2791.52	4049.66	605.871
1	15.04.2018	2	Nature Reserve	11.6775	7.58	0.363212	0.233015	3051.81	0.0716268	143.236	3.00101	294.297	0.0418653	1152.95	807.6	57.4852	7.45035	2671.16	3705.04	566.299
1	15.04.2018	3	Grantchester Meadows	11.3954	7.66	0.429924	0.216996	2652.44	0.0501388	145.625	3.10474	306.176	0.0364046	1137.13	861.229	140.261	7.07829	2365.73	3114.9	516.531
1	15.04.2018	4	Mill Pond	12.205	7.7	0.359506	0.222093	2996.77	0.0680455	137.553	3.11194	299.325	0.0491463	1110.02	891.371	103.31	7.31682	2605.63	3454.5	557.83
1	15.04.2018	5	Bridge of Sighs	11.215	7.65	0.559643	0.182771	2394.21	-0.0125347	88.3082	2.0487	198.157	0.0382249	731.43	663.848	54.9964	5.53527	1549.33	3129.49	436.595
1	15.04.2018	6	Fort St. George	11.1412	7.64	0.426218	0.216996	2826.12	-0.0393948	128.758	3.03126	267.097	0.0436856	1021.68	794.533	61.5228	6.86373	2591.27	3159.58	515.965
1	15.04.2018	7	Green Dragon Bridge	11.3712	7.65	0.392862	0.206801	2733.04	0.010744	130.261	2.82524	274.561	0.0400451	1036.26	809.216	41.7796	6.74161	2517.99	3048.12	502.909
1	15.04.2018	8	Sewage Pipe Outlet	13.025	7.8	0.340974	0.171121	2298.4	0.123556	197.878	2.9016	241.683	0.0728093	1557.85	805.925	108.825	5.59918	3607.92	1619.04	456.847
1	15.04.2018	9.1	Baits Bite Lock - Replicate #1	11.8225	7.53	0.396568	0.207529	2743.48	0.0429761	168.974	3.11771	267.657	0.0709891	1274.66	788.074	50.8056	6.52705	2810.56	3082.32	521.45
1	15.04.2018	9.2	Baits Bite Lock - Replicate #2	11.94	7.55	0.303912	0.194422	2616.36	0.00179067	162.191	2.83533	254.24	0.0655284	1210.74	784.319	46.7572	6.27825	3121.49	2426.84	484.557
2	17.06.2018	1	Nature Reserve	15.75	7.62	0.322443	0.257773	2370.18	0.0286507	195.014	3.32949	203.67	0.0455058	1516.71	606.044	132.207	4.9806	3602.55	2048.12	466.731
2	17.06.2018	2	Nature Reserve	16.06	7.52	0.43363	0.257045	2428.87	0.0250694	193.558	3.28771	202.255	0.0436856	1515.66	598.684	64.3855	5.0719	3580.03	2197.37	470.062
2	17.06.2018	3	Grantchester Meadows	16.28	7.54	0.307618	0.246851	2345.09	0.0196974	158.669	2.82812	199.12	0.0418653	1471.84	634.48	131.388	4.87446	3387.87	2064.92	459.204
2	17.06.2018	4	Mill Pond	16.595	7.6	0.322443	0.252676	2421.13	0.0429761	152.042	2.52125	192.01	0.0382249	1286.3	554.776	61.8789	4.87446	2843.95	2713.65	463.493
2	17.06.2018	5	Bridge of Sighs	16.625	7.62	0.389156	0.246851	2267.21	0.021488	148.073	3.32949	207.612	0.0455058	1387.75	584.628	120.055	4.9612	3083.63	2235.91	447.71
2	17.06.2018	6	Fort St. George	17	7.65	0.352093	0.254132	2390.93	-0.0179067	151.014	2.57023	209.846	0.047326	1322	584.413	100.422	5.14152	3024.59	2483.71	462.452
2	17.06.2018	7	Green Dragon Bridge	16.965	7.39	0.366918	0.225734	2219.82	0.0537201	151.298	2.1337	201.481	0.0418653	1331.58	642.991	135.654	4.76946	3516.54	1525.09	423.571
2	17.06.2018	8	Sewage Pipe Outlet	18.09	7.14	0.459574	0.199519	2428.87	0.114603	299.202	2.44345	232.368	0.0527867	2330.22	665.358	135.454	4.98402	5057.66	1565.97	520.8
2	17.06.2018	9.1	Baits Bite Lock - Replicate #1	17.87	7.6	0.396568	0.201704	2257.9	0.0590921	231.813	2.3815	218.276	0.0564272	1954.19	694.595	78.7346	4.85049	4393.79	1357.77	463.396
2	17.06.2018	9.2	Baits Bite Lock - Replicate #2	17.69	7.5	0.411393	0.213355	2278.19	0.0698362	229.386	2.38582	219.844	0.0618879	1963.42	693.881	106.988	4.81511	4245.39	1558.1	473.966
3	19.08.2018	1	Nature Reserve	-	8.52	0.337268	0.213355	1967.36	-0.0465574	159.866	1.99827	153.577	0.047326	1483.08	512.328	167.492	3.85757	2854.08	2008.08	412.477
3	19.08.2018	2	Nature Reserve	-	8.55	0.340974	0.233744	2059.91	0.0358134	164.797	2.0948	160.654	0.0527867	1515.87	485.389	182.361	4.03218	3811.33	1341.78	409.497
3	19.08.2018	3	Grantchester Meadows	-	8.54	0.370624	0.163839	1573.64	0.0358134	95.9044	1.29952	93.3717	0.0345844	855.237	323.253	177.106	2.85209	1340.31	2299.64	325.016
3	19.08.2018	4	Mill Pond	-	8.43	0.429924	0.242482	2252.95	0.119975	159.889	5.7715	165.332	0.0819105	1419.24	542.688	183.707	4.4887	3142.79	2193.3	448.868
3	19.08.2018	5	Bridge of Sighs	19.1	8.4	0.340974	0.21117	1919.98	0.0859522	192.525	2.93618	192.726	0.0582474	1701.7	524.117	177.914	4.14289	3659.44	1414.89	412.402
3	19.08.2018	6	Fort St. George	19.4	8.06	0.370624	0.192238	1835.45	0.0429761	190.944	2.32964	171.722	0.0673486	1618.09	565.763	94.4972	3.90892	3648.17	1046.01	379.569
3	19.08.2018	7	Green Dragon Bridge	20.2	8.14	0.348387	0.190781	1817.16	0.0340227	190.192	2.26192	169.603	0.0600677	1496.44	569.715	139.513	3.84501	3270.21	1252.77	379.853
3	19.08.2018	8	Sewage Pipe Outlet	20.8	7.84	0.340974	0.113595	1837.16	0.112812	210.866	1.75623	141.16	0.0600677	1711.08	703.633	154.539	3.32572	3083.64	1389.42	401.675
3	19.08.2018	9.1	Baits Bite Lock - Replicate #1	20.3	8.2	0.392862	0.157285	1826.19	0.179067	216.511	1.96658	158.527	0.0764498	1729.09	563.368	180.161	3.66126	3476.74	1313.53	400.647
3	19.08.2018	9.2	Baits Bite Lock - Replicate #2	20.7	8.15	0.311324	0.142722	1582.26	0.0913242	175.637	1.63089	133.911	0.0728093	1415.91	583.686	152.381	3.25839	2568.46	1289.69	347.011

### Sheet: Environmental metadata (time)
Table S1c
Environmental metadata by time point.
Batch	Date	Source: UK National River Flow Archive (https://nrfa.ceh.ac.uk/gauged-daily-flow-data)			Source: Cambridge Computer Laboratory, Digital Technology Group's Weather Station (https://www.cl.cam.ac.uk/research/dtg/weather/)
		Flow speed last 48 hours [mean, m3/s]	Flow speed last 14 days [mean, m3/s]	Flow speed last 14 days, 1996 - 2017 [mean ± SD, m3/s]	Rainfall last 48 hours [total, mm]	Rainfall last 14 days [total, mm]	Rainfall last 14 days, 1996 - 2017 [mean ± SD of totals, mm]	Sunshine last 48 hours [total, hours]	Sunshine last 14 days [total, hours]	Sunshine last 14 days, 1996 - 2017 [mean ± SD of totals, hours]	Air temperature last 48 hours [mean, ℃]	Air temperature last 14 days [mean, ℃]	Air temperature last 14 days, 1996 - 2017 [mean ± SD, ℃]
1	15.04.2018	8.26024	8.82045	3.14 ± 2.49	0.03	26.45	16.87 ± 28.08	4.21	20.27	53.01 ± 28.44	9.94583	7.3872	8.61 ± 1.52
2	17.06.2018	1.89027	2.07749	1.85 ± 0.87	0	1.47	20.69 ± 21.33	1.78	39.29	66.67 ± 40.51	13.8344	14.7013	15.65 ± 2.19
3	19.08.2018	1.21833	1.29683	1.32 ± 0.40	0	32.76	23.59 ± 19.62	2.22	55.91	61.17 ± 31.20	18.2812	17.0655	18.27 ± 2.03
