## Supplementary material for "Freshwater monitoring by nanopore sequencing": Table S2: Summary of raw DNA, amplicon and sequencing yields

### Sheet: Water DNA extracts
Table S2a
Water DNA extraction yields.
Batch	Date	Barcode	Concentration [ng/µl]	Total [ng]
1	15.04.2018	1	2.07	103.5
1	15.04.2018	2	4.44	222
1	15.04.2018	3	13	650
1	15.04.2018	4	10.9	545
1	15.04.2018	5	8.93	446.5
1	15.04.2018	6	60	3000
1	15.04.2018	7	2.89	144.5
1	15.04.2018	8	> 60.00	> 3000
1	15.04.2018	9.1	41.3	2065
1	15.04.2018	9.2	37.7	1885
1	15.04.2018	N	< 0.05	< 2.5
2	17.06.2018	1	11.85	592.5
2	17.06.2018	2	18.55	927.5
2	17.06.2018	3	17.45	872.5
2	17.06.2018	4	7.4	370
2	17.06.2018	5	25.4	1270
2	17.06.2018	6	6.24	312
2	17.06.2018	7	23.95	1197.5
2	17.06.2018	8	> 60	> 3000
2	17.06.2018	9.1	24.15	1207.5
2	17.06.2018	9.2	-	-
2	17.06.2018	N	< 0.05	< 2.5
3	19.08.2018	1	13.05	652.5
3	19.08.2018	2	18.05	902.5
3	19.08.2018	3	15.65	782.5
3	19.08.2018	4	5.52	276
3	19.08.2018	5	23.6	1180
3	19.08.2018	6	36.35	1817.5
3	19.08.2018	7	28.9	1445
3	19.08.2018	8	36.55	1827.5
3	19.08.2018	9.1	25.6	1280
3	19.08.2018	9.2	43.05	2152.5
3	19.08.2018	N	< 0.05	< 2.5

### Sheet: Full-length 16S extracts
Table S2b
Full-length 16S PCR amplicon extraction yields.
Batch	Date	Barcode	Concentration [ng/µl]	Total [ng]	Volumes in pool [µl]	Total in pool [ng]
1	15.04.2018	1	14.7	441	1.76	25.872
1	15.04.2018	2	12.1	363	2.14	25.894
1	15.04.2018	3	17.4	522	1.49	25.926
1	15.04.2018	4	11.5	345	2.26	25.99
1	15.04.2018	5	12.5	375	2.08	26
1	15.04.2018	6	28.3	849	0.92	26.036
1	15.04.2018	7	14.6	438	1.78	25.988
1	15.04.2018	8	20.5	615	1.27	26.035
1	15.04.2018	9.1	10.8	324	2.4	25.92
1	15.04.2018	9.2	48.3	1449	0.54	26.082
1	15.04.2018	P	30.1	903	0.86	25.886
1	15.04.2018	N	1.92	57.6	13.51	25.9392
2	17.06.2018	1	4.48	134.4	5.68	25.4464
2	17.06.2018	2	0.97	29.1	26.24	25.4528
2	17.06.2018	3	2.42	72.6	10.52	25.4584
2	17.06.2018	4	3.06	91.8	8.32	25.4592
2	17.06.2018	5	2.15	64.5	11.84	25.456
2	17.06.2018	6	10.9	327	2.34	25.506
2	17.06.2018	7	1.13	33.9	22.53	25.4589
2	17.06.2018	8	17.8	534	1.43	25.454
2	17.06.2018	9.1	7.93	237.9	3.21	25.4553
2	17.06.2018	9.2	2.92	87.6	8.72	25.4624
2	17.06.2018	P	12.2	366	2.09	25.498
2	17.06.2018	N	1.49	44.7	17.09	25.4641
3	19.08.2018	1	17.9	537	1.45	25.955
3	19.08.2018	2	1.75	52.5	14.84	25.97
3	19.08.2018	3	2.72	81.6	9.55	25.976
3	19.08.2018	4	7.87	236.1	3.3	25.971
3	19.08.2018	5	26.1	783	0.99	25.839
3	19.08.2018	6	16.2	486	1.6	25.92
3	19.08.2018	7	1.15	34.5	22.58	25.967
3	19.08.2018	8	2.94	88.2	8.83	25.9602
3	19.08.2018	9.1	3.31	99.3	7.85	25.9835
3	19.08.2018	9.2	2.34	70.2	11.1	25.974
3	19.08.2018	P	43.7	1311	0.59	25.783
3	19.08.2018	N	1.95	58.5	13.32	25.974

### Sheet: Sequencing read metrics
Table S2c
Nanopore sequencing read metrics.
Batch	Date	Barcode	Basepairs	Total basepairs	Total reads	Median read Q	Reads	Reads (%)
1	15.04.2018	1	289748027	3024600519	2080266	11.1	200307	9.62891
1	15.04.2018	2	447554174			11	307575	14.7854
1	15.04.2018	3	334839810			11.1	231219	11.1149
1	15.04.2018	4	335782479			11.1	231223	11.1151
1	15.04.2018	5	289070263			11.2	199990	9.61367
1	15.04.2018	6	1387966			10	927	0.0445616
1	15.04.2018	7	439084680			11	302948	14.5629
1	15.04.2018	8	321570658			11	221273	10.6368
1	15.04.2018	9.1	16640011			11	11453	0.550555
1	15.04.2018	9.2	16764500			11	11540	0.554737
1	15.04.2018	P	531819437			10.9	361582	17.3815
1	15.04.2018	N	338514			10.2	229	0.0110082
2	17.06.2018	1	116718633	1065409240	737164	12.6	80300	10.8931
2	17.06.2018	2	13387			9.3	9	0.0012209
2	17.06.2018	3	29619			11.5	20	0.0027131
2	17.06.2018	4	35086			10.4	24	0.00325572
2	17.06.2018	5	36689			11.5	25	0.00339138
2	17.06.2018	6	243524565			12.9	169073	22.9356
2	17.06.2018	7	30553			13.2	21	0.00284876
2	17.06.2018	8	200590462			13	140567	19.0686
2	17.06.2018	9.1	245859805			13	172125	23.3496
2	17.06.2018	9.2	8054377			12.9	5620	0.762381
2	17.06.2018	P	250480627			12.5	169356	22.974
2	17.06.2018	N	35437			11.7	24	0.00325572
3	19.08.2018	1	1226829701	7988767552	5491510	12.8	848511	15.4513
3	19.08.2018	2	189035272			12.9	130892	2.38353
3	19.08.2018	3	354333			11.9	239	0.00435217
3	19.08.2018	4	1043731325			12.8	718556	13.0849
3	19.08.2018	5	1256482340			12.9	866955	15.7872
3	19.08.2018	6	1249578127			12.9	862541	15.7068
3	19.08.2018	7	474836			12.5	323	0.00588181
3	19.08.2018	8	312441			11.6	213	0.00387871
3	19.08.2018	9.1	437619443			12.9	303112	5.51965
3	19.08.2018	9.2	64141681			12.9	44441	0.809267
3	19.08.2018	P	2457094114			12.7	1672018	30.4473
3	19.08.2018	N	63113939			12.9	43709	0.795938
