## Supplementary material for "Freshwater monitoring by nanopore sequencing": Table S3: Summary of pathogen and wastewater bacterial genera tested

### Sheet: Pathogen genera list
Table S3a
List of bacterial pathogen candidate genera used in Figure 7.
Family	Genus	Species	Species*	BWP	DWP	pDWP	WB	HP
Burkholderiaceae	Achromobacter	spp.	denitrificans, xylosoxidans	N	N	N	N	Y
Moraxellaceae	Acinetobacter	spp.	baumannii, haemolyticus, lwoffii, calcoaceticus baumannii complex	N	N	Y	N	Y
Actinomycetaceae	Actinomyces	israelii		N	N	N	N	Y
Aerococcaceae	Aerococcus	spp.	sanguinicola, urinae, viridans	N	N	N	N	Y
Aeromonadaceae	Aeromonas	spp.	enteropelogene, caviae, hydrophila, sobria, veronii	N	N	Y	Y	N
Campylobacteraceae	Arcobacter	-		N	N	N	Y	N
Bacillaceae	Bacillus	spp.	anthracis, cereus	N	N	N	Y	Y
Rhizobiaceae	Bartonella	spp.		N	N	N	N	Y
Burkholderiaceae	Bordetella	spp.	bronchiseptica, parapertussis, pertussis	N	N	N	Y	Y
Spirochaetaceae	Borreliella	spp.		N	N	N	N	Y
Brevibacteriaceae	Brevibacterium	lines		N	N	N	Y	N
Rhizobiaceae	Brucella	spp.	melitensis	N	N	N	Y	Y
Burkholderiaceae	Burkholderia-Caballeronia-Paraburkholderia	spp.	cepacia, mallei, pseudomallei	N	Y	N	Y	Y
Campylobacteraceae	Campylobacter	spp.	coli, fetus, jejuni, lari	N	Y	N	Y	Y
Chlamydiaceae	Chlamydia	spp.	muridarum, pneumoniae, psittaci, suis, trachomatis	N	N	N	Y	Y
Enterobacteriaceae	Citrobacter	amalonaticus		Y	N	N	N	Y
Peptostreptococcaceae	Clostridioides	difficile		N	N	N	N	Y
Clostridiaceae	Clostridium sensu stricto 1	spp.	argentinense, baratii, botulinum, perfringens, sordellii, tetani	N	N	N	Y	Y
Clostridiaceae	Clostridium sensu stricto 13			N	N	N	Y	N
Clostridiaceae	Clostridium sensu stricto 15			N	N	N	Y	N
Clostridiaceae	Clostridium sensu stricto 18			N	N	N	Y	N
Corynebacteriaceae	Corynebacterium	spp.	amycolatum, diphtheriae	N	N	N	Y	Y
Coxiellaceae	Coxiella	burnetii		N	N	N	N	Y
Anaplasmataceae	Ehrlichia	spp.	canis, chaffeensis, ewingii, muris, ruminantium	N	N	N	N	Y
Enterobacteriaceae	Enterobacter	spp.	sakazakii, aerogenes, cloacae, faecium	Y	N	Y	Y	N
Enterococcaceae	Enterococcus	spp.	faecalis, faecium	Y	N	N	Y	Y
Enterobacteriaceae	Escherichia-Shigella	spp.	albertii, coli, fergusonii, hermannii, vulneris	Y	Y	N	Y	Y
Francisellaceae	Francisella	spp.	philomiragia, novicida, tularensis	N	Y	N	Y	Y
Pasteurellaceae	Haemophilus	influenzae		N	N	N	Y	Y
Hafniaceae	Hafnia-Obesumbacterium	-		Y	N	N	N	N
Helicobacteraceae	Helicobacter	pylori		N	N	Y	Y	Y
Enterobacteriaceae	Klebsiella	spp.	pneumoniae, oxytoca	Y	N	Y	Y	Y
Legionellaceae	Legionella	spp.	anisa, bozemanii, longbeachae, pneumophila	N	Y	N	Y	Y
Leptospiraceae	Leptospira	interrogans		N	N	Y	Y	Y
Listeriaceae	Listeria	monocytogenes		N	N	N	Y	Y
Moraxellaceae	Moraxella	catarrhalis		N	N	N	Y	N
Mycobacteriaceae	Mycobacterium	spp.	avium, bovis, chelonae, fortuitum, kansasii, leprae, phlei, scrofulaceum, tuberculosis, ulcerans	N	Y	N	Y	Y
Mycoplasmataceae	Mycoplasma	pneumoniae		N	N	N	Y	Y
Neisseriaceae	Neisseria	spp.	gonorrhoeae, meningitidis	N	N	N	Y	Y
Nocardiaceae	Nocardia	spp.	asteroides, brasiliensis	N	N	N	Y	Y
Parachlamydiaceae	Parachlamydia	acanthamoebae		N	N	N	N	Y
Enterobacteriaceae	Plesiomonas	shigelloides		N	N	N	Y	N
Enterobacteriaceae	Proteus	spp.		N	N	N	N	Y
Pseudomonadaceae	Pseudomonas	spp.	aeruginosa, oryzihabitans, plecoglossicida	N	N	Y	Y	Y
Rickettsiaceae	Rickettsia	spp.		N	N	N	N	Y
Enterobacteriaceae	Salmonella	spp.	enteriditis, paratyphi, typhi	N	Y	N	Y	Y
Enterobacteriaceae	Serratia	marcescens	marcescens	N	N	N	Y	Y
Staphylococcaceae	Staphylococcus	spp.	aureus, epidermis, haemolyticus, lugdunensis, saprophyticus, schleiferi	N	N	Y	Y	Y
Xanthomonadaceae	Stenotrophomonas	maltophilia	maltophilia	N	N	N	Y	N
Streptococcaceae	Streptococcus	spp.	bovis, enterica, milleri, pneumonia, pyogenes	N	N	N	Y	Y
Spirochaetaceae	Treponema	pallidum		N	N	N	N	Y
Tsukamurellaceae	Tsukamurella	paurometabola		N	N	Y	N	N
Mycoplasmataceae	Ureaplasma	urealyticum		N	N	N	N	Y
Vibrionaceae	Vibrio	spp.	cholerae, harveyi, parahaemolyticus, vulnificus	N	Y	N	Y	Y
Enterobacteriaceae	Yersinia	spp.	enterocolitica, pestis, pseudotuberculosis	N	N	Y	Y	Y

### Sheet: Wastewater genera list
Table S3b
List of bacterial wastewater candidate genera used in Figure 7.
Family	Genus	Species
Moraxellaceae	Acinetobacter	-
Campylobacteraceae	Arcobacter	-
Rhodocyclaceae	Candidatus Accumulibacter	-
Flavobacteriaceae	Cloacibacterium	-
Azonexaceae	Dechloromonas	-
Rhodanobacteraceae	Dokdonella	-
Kofleriaceae	Haliangium	-
Nitrospiraceae	Nitrospira	-
Comamonadaceae	Rhodoferax	-
Rhodocyclaceae	Sulfuritalea	-
Leptospiraceae	Turneriella	-
Zoogloeaceae	Zoogloea	-
Sphingomonadaceae	Zymomonas	-
