## Supplementary material for "Freshwater monitoring by nanopore sequencing": Table S4: Summary of reference sequences for high-resolution pathogen mapping

### Sheet: Legionella
Table S4a
Legionella references used in Figure 8a.
Species	Order clockwise around the tree	Reference group	NCBI Accession
Fluoribacter dumoffii	1	Outgroup	NR_036989
Legionella anisa	2	Other Legionella	NR_036988
Legionella parisiensis	3	Other Legionella	NR_044964
Legionella wadsworthii	4	Other Legionella	NR_044970
Legionella cherrii	5	Other Legionella	NR_044954
Legionella steelei	6	Other Legionella	NR_117981
Legionella steigerwaltii	7	Other Legionella	NR_044969
Legionella tucsonensis	8	Other Legionella	NR_026522
Legionella gratiana	9	Other Legionella	NR_044958
Legionella longbeachae	10	Other Legionella	NR_042906
Legionella cincinnatiensis	11	Other Legionella	NR_044955
Legionella sainthelensi	12	Other Legionella	NR_044967
Legionella santicrucis	13	Other Legionella	NR_117698
Legionella pneumophila str Philadelphia1	14	Pathogen	NR_074231
Legionella waltersii	15	Other Legionella	NR_024969
Legionella fallonii	16	Other Legionella	NR_036805
Legionella saoudiensis	17	Other Legionella	NR_152697
Legionella rowbothamii	18	Other Legionella	NR_036804
Legionella lytica	19	Other Legionella	NR_118983
Legionella drancourtii	20	Other Legionella	NR_026335
Legionella shakespearei	21	Other Legionella	NR_119320
Legionella worsleiensis	22	Other Legionella	NR_044971
Legionella quateirensis	23	Other Legionella	NR_044965
Legionella moravica	24	Other Legionella	NR_044962
Legionella spiritensis	25	Other Legionella	NR_117699
Legionella erythra	26	Other Legionella	LC504041
Legionella rubrilucens	27	Other Legionella	NR_036991
Legionella taurinensis	28	Other Legionella	NR_043927
Legionella geestiana	29	Other Legionella	NR_044957
Legionella adelaidensis	30	Other Legionella	NR_044952
Legionella lansingensis	31	Other Legionella	NR_117713
Legionella londiniensis	32	Other Legionella	NR_044963
Legionella israelensis	33	Other Legionella	NR_036894
Legionella nagasakiensis	34	Other Legionella	NR_116420
Legionella oakridgensis	35	Other Legionella	NR_121730
Legionella yabuuchiae	36	Other Legionella	NR_041322
Legionella impletisoli	37	Other Legionella	NR_041321
Legionella nautarum	38	Other Legionella	NR_044961
Legionella jordanis	39	Other Legionella	NR_036992
Legionella cardiaca	40	Other Legionella	NR_109426
Legionella brunensis	41	Other Legionella	NR_026520
Legionella hackeliae	42	Other Legionella	NR_104894
Legionella jamestowniensis	43	Other Legionella	NR_044959
Legionella drozanskii	44	Other Legionella	NR_036803
Legionella tunisiensis	45	Other Legionella	NR_109416
Legionella massiliensis	46	Other Legionella	NR_109415
Legionella fairfieldensis	47	Other Legionella	NR_044956
Legionella dresdenensis	48	Other Legionella	NR_115062
Legionella birminghamensis	49	Other Legionella	NR_044953
Legionella quinlivanii	50	Other Legionella	NR_044966
Legionella beliardensis	51	Other Legionella	NR_024968
Legionella gresilensis	52	Other Legionella	NR_028744
Legionella busanensis	53	Other Legionella	NR_025196

### Sheet: Salmonella
Table S4b
Salmonella references used in Figure 8b.
Species	Order clockwise around the tree	Reference group	NCBI Accession
Escherichia_coli	1	Outgroup	NR_024570
Salmonella_Dublin	2	Pathogen	AF227868
Salmonella_Mbandaka	3	Pathogen	KX355306
Salmonella_Newport	4	Pathogen	JQ694485
Salmonella_Typhimurium	5	Pathogen	NR_119108
Salmonella_Enteritidis	6	Pathogen	EU118107
Salmonella_Typhi	7	Pathogen	NR_074799
Salmonella_Heidelberg	8	Pathogen	KY776584
Salmonella_paratyphi_A	9	Pathogen	DQ683179
Salmonella_bongori	10	Pathogen	NR_074888
Salmonella_Paratyphi_B	11	Pathogen	MK883286

### Sheet: Pseudomonas
Table S4c
Pseudomonas references used in Figure 8c.
Species	Order clockwise around the tree	Reference group	NCBI Accession
Azomonas agilis	1	Outgroup	NR114164
Pseudomonas marincola	2	Other Pseudomonas	NR041592
Pseudomonas guineae	3	Other Pseudomonas	JX122583
Pseudomonas peli	4	Other Pseudomonas	KU921574
Pseudomonas guineae	5	Other Pseudomonas	GU930774
Pseudomonas ALBL124	6	Other Pseudomonas	KT865721
Pseudomonas pohangensis	7	Other Pseudomonas	NR043730
Pseudomonas guguanensis	8	Other Pseudomonas	KY471631
Pseudomonas oryzihabitans	9	Other Pseudomonas	NR117269
Pseudomonas stutzeri	10	Other Pseudomonas	NR118798
Pseudomonas aeruginosa	11	Pathogen	NR026078
Pseudomonas caeni	12	Other Pseudomonas	NR116388
Pseudomonas alcaligenes	13	Other Pseudomonas	NR114472
Pseudomonas B212	14	Other Pseudomonas	KC306446
Pseudomonas putida	15	Other Pseudomonas	FM211694
Pseudomonas HP3P2	16	Other Pseudomonas	KM187458
Pseudomonas helmanticensis	17	Other Pseudomonas	KU179858
Pseudomonas baetica	18	Other Pseudomonas	NR116899
Pseudomonas koreensis	19	Other Pseudomonas	NR025228
Pseudomonas lundensis	20	Other Pseudomonas	NR024704
Pseudomonas taetrolens	21	Other Pseudomonas	NR036909
Pseudomonas fragi	22	Other Pseudomonas	NR024946
Pseudomonas psychrophila	23	Other Pseudomonas	NR028619
Pseudomonas viridiflava	24	Other Pseudomonas	MG686550
Pseudomonas brassicacearum	25	Other Pseudomonas	KT695827
Pseudomonas cedrina	26	Other Pseudomonas	NR024912
Pseudomonas mandelii	27	Other Pseudomonas	NR024902
Pseudomonas frederiksbergensis	28	Other Pseudomonas	KR233782
Pseudomonas rhodesiae	29	Other Pseudomonas	NR024911
Pseudomonas fluorescens	30	Other Pseudomonas	NR114476
Pseudomonas veronii	31	Other Pseudomonas	MH665745
Pseudomonas poae	32	Other Pseudomonas	MH157233
Pseudomonas Z2STSA13	33	Other Pseudomonas	KC213924
Pseudomonas SPS8	34	Other Pseudomonas	AM689949
Pseudomonas Z2STSA10	35	Other Pseudomonas	KC213925
Pseudomonas NAS26	36	Other Pseudomonas	MN519638

### Sheet: Leptospira
Table S4d
Leptospira references used in Figure 8d.
Species	Order clockwise around the tree	Reference group	NCBI Accession
Leptonema illini	1	Outgroup	NR_119299
Leptospira weilii sv Celledoni	2	P1 (pathogenic) clade	NR_043044
Leptospira mayottensis	3	P1 (pathogenic) clade	MK719979
Leptospira santarosai sv Shermani	4	P1 (pathogenic) clade	NR_043048
Leptospira noguchii sv Panama	5	P1 (pathogenic) clade	NR_043050
Leptospira alexanderi	6	P1 (pathogenic) clade	MK726124
Leptospira interrogans sv Canicola	7	P1 (pathogenic) clade	KU053945
Leptospira E55	8	P1 (pathogenic) clade	LC196079
Leptospira borgpetersenii Hardjobovis	9	P1 (pathogenic) clade	MH059524
Leptospira gomenensis	10	P1 (pathogenic) clade	MN060987
Leptospira kirschneri	11	P1 (pathogenic) clade	KP114456
Leptospira dzianensis	12	P1 (pathogenic) clade	MN060986
Leptospira barantonii	13	P1 (pathogenic) clade	MK791625
Leptospira kmetyi sv Malaysia	14	P1 (pathogenic) clade	NR_041544
Leptospira adleri	15	P1 (pathogenic) clade	MK688976
Leptospira alstonii	16	P1 (pathogenic) clade	MK720176
Leptospira tipperaryensis	17	P1 (pathogenic) clade	MN062723
Leptospira putramalaysiae	18	P1 (pathogenic) clade	MN062724
Leptospira perolatii	19	P2 (intermediate) clade	MK791629
Leptospira fluminis	20	P2 (intermediate) clade	MN060999
Leptospira fletcheri	21	P2 (intermediate) clade	MN060998
Leptospira fainei	22	P2 (intermediate) clade	MN047232
Leptospira broomii	23	P2 (intermediate) clade	MK791627
Leptospira inadai	24	P2 (intermediate) clade	MK953551
Leptospira licerasiae	25	P2 (intermediate) clade	MK791628
Leptospira wolffii	26	P2 (intermediate) clade	MK791626
Leptospira johnsonii	27	P2 (intermediate) clade	MN062721
Leptospira langatensis	28	P2 (intermediate) clade	MN061020
Leptospira venezuelensis	29	P2 (intermediate) clade	MK688379
Leptospira koniamboensis	30	P2 (intermediate) clade	MN061003
Leptospira saintgironsiae	31	P2 (intermediate) clade	MN047234
Leptospira neocaledonica	32	P2 (intermediate) clade	MK791630
Leptospira sarikeiensis	33	P2 (intermediate) clade	MN062730
Leptospira hartskeerlii	34	P2 (intermediate) clade	MK791631
Leptospira selangorensis	35	P2 (intermediate) clade	MN062732
Leptospira haakeii	36	P2 (intermediate) clade	MK791632
Leptospira ognonensis	37	S2 (saprophytic) clade	MN082575
Leptospira kobayashii	38	S2 (saprophytic) clade	MN061033
Leptospira ilyithenensis	39	S2 (saprophytic) clade	MN086350
Leptospira ryugenii	40	S2 (saprophytic) clade	MN086356
Leptospira idonii	41	S2 (saprophytic) clade	MN086352
Leptospira vanthielii	42	S1 (saprophytic) clade	MN047226
Leptospira biflexa Patoc	43	S1 (saprophytic) clade	AY631876
Leptospira wolbachii	44	S1 (saprophytic) clade	Z21638
Leptospira harrisiae	45	S1 (saprophytic) clade	MK791640
Leptospira meyeri	46	S1 (saprophytic) clade	NR_043045
Leptospira bandrabouensis	47	S1 (saprophytic) clade	MN062727
Leptospira bouyouniensis	48	S1 (saprophytic) clade	MN061028
Leptospira perdikensis	49	S1 (saprophytic) clade	MN086353
Leptospira levettii	50	S1 (saprophytic) clade	MK791641
Leptospira yanagawae	51	S1 (saprophytic) clade	MN047228
Leptospira kanakyensis	52	S1 (saprophytic) clade	MN061032
Leptospira bourretii	53	S1 (saprophytic) clade	MN061027
Leptospira congkakensis	54	S1 (saprophytic) clade	MN061030
Leptospira brenneri	55	S1 (saprophytic) clade	MK791639
Leptospira terpstrae	56	S1 (saprophytic) clade	MN047230
Leptospira montravelensis	57	S1 (saprophytic) clade	MN062731
Leptospira kemamanensis	58	S1 (saprophytic) clade	MN062726
Leptospira jelokensis	59	S1 (saprophytic) clade	MN062728
Leptospira macculloughii	60	S1 (saprophytic) clade	MK791638
Leptospira noumeaensis	61	S1 (saprophytic) clade	MN062729
Leptospira mtsangambouensis	62	S1 (saprophytic) clade	MN062733
Leptospira BEL012MA1	63	Other environmental	DQ522177
Leptospira PAD84B1	64	Other environmental	DQ522225
Leptospira PAD82D1	65	Other environmental	DQ522224
Leptospira PAD39J1	66	Other environmental	DQ522217
Leptospira BEL041LA2	67	Other environmental	DQ522192
Leptospira PAD029J2	68	Other environmental	DQ522212
Leptospira BEL08MA	69	Other environmental	DQ522190
