## Supplementary material for "Freshwater monitoring by nanopore sequencing": Table S5: Summary of multi-species Leptospira quantifications by Taqman qPCR

### Sheet: Leptospira validation (by PHE)
Table S5
Multi-species Leptospira quantification by Taqman qPCR (threshold cycle values, Ct)
Batch	Date	Barcode	Location Name	ENVIRO	INTER	PATH	GFP	LIPL32
1	15.04.2018	1	Nature Reserve	38	0	0	0	0
1	15.04.2018	2	Nature Reserve	33	36.3	36.9	0	0
1	15.04.2018	3	Grantchester Meadows	31.3	36.9	36.3	0	0
1	15.04.2018	4	Mill Pond	30.1	34.2	34.8	0	0
1	15.04.2018	5	Bridge of Sighs	30.3	35.7	34.4	0	0
1	15.04.2018	6	Fort St. George	29.7	34.4	33.5	0	0
1	15.04.2018	7	Green Dragon Bridge	33.5	38.9	39.2	0	0
1	15.04.2018	8	Sewage Pipe Outlet	24.6	35.6	31.2	0	0
1	15.04.2018	9.1	Baits Bite Lock - Replicate #1	26	34.5	33.3	0	0
1	15.04.2018	9.2	Baits Bite Lock - Replicate #2	27	37.3	35	0	0
1	15.04.2018	N	negative control (DI water)	0	0	0	0	0
2	17.06.2018	1	Nature Reserve	31.4	36.2	36.5	0	0
2	17.06.2018	2	Nature Reserve	30	35.3	35.2	0	0
2	17.06.2018	3	Grantchester Meadows	30	36.2	35.9	0	0
2	17.06.2018	4	Mill Pond	30.6	35.7	35.2	0	0
2	17.06.2018	5	Bridge of Sighs	29.1	35.2	33.9	0	0
2	17.06.2018	6	Fort St. George	31.7	36.8	37.1	0	0
2	17.06.2018	7	Green Dragon Bridge	29.9	36	37.3	0	0
2	17.06.2018	8	Sewage Pipe Outlet	22.5	37.7	30.5	0	0
2	17.06.2018	9.1	Baits Bite Lock - Replicate #1	26.5	35.8	33.4	0	0
2	17.06.2018	9.2	Baits Bite Lock - Replicate #2	25.4	36.2	32.7	0	0
2	17.06.2018	N	negative control (DI water)	0	0	0	0	0
3	19.08.2018	1	Nature Reserve	31.2	37.1	35.6	0	0
3	19.08.2018	2	Nature Reserve	31	35.4	34.1	0	0
3	19.08.2018	3	Grantchester Meadows	30.4	35.8	34.9	0	0
3	19.08.2018	4	Mill Pond	31.3	38.1	35	0	0
3	19.08.2018	5	Bridge of Sighs	28.7	35.6	34.1	0	0
3	19.08.2018	6	Fort St. George	27.5	36.4	33.8	0	0
3	19.08.2018	7	Green Dragon Bridge	28.9	40.8	35.7	0	0
3	19.08.2018	8	Sewage Pipe Outlet	26.3	38.9	35.2	45.3	0
3	19.08.2018	9.1	Baits Bite Lock - Replicate #1	28	38.6	36.9	0	0
3	19.08.2018	9.2	Baits Bite Lock - Replicate #2	26.7	34.9	33.5	0	0
3	19.08.2018	N	negative control (DI water)	0	0	0	0	0
