## Supplementary material for "Freshwater monitoring by nanopore sequencing": Table S6: Summary of project costs

### Sheet: Total project cost estimate
Table S6a
Basic sequencing workflow cost estimate.
Component	GBP	USD		Exchange rate (17.11.2020)
1 x ONT basic starter pack incl. MinION and 2 x R 9.4 flow cells (ONT)	820	1078.95		0.76
1 x R 9.4 flow cell (ONT)	720	947.368
1 x Ligation sequencing kit SQK-LSK 109 (ONT)	480	631.579
50 x DNeasy PowerWater kit (Qiagen)	380	500
24 x ultra II end repair/dA-tailing module (NEB)	220	289.474
24 x full-length 16S rRNA gene primers with barcodes (Sigma)	150	197.368
5 mL magnetic DNA beads (KAPA)	120	157.895
250 unit Taq PCR master mix (Qiagen)	120	157.895
1 x Microbial community DNA standard D6305 (Zymo Research)	115	151.316
2 x USB 3.0 hard discs with 1 TB storage (Freecom)	105	138.158
50 x blunt/TA ligase mastermix (NEB)	95	125
50 x QIaquick PCR purification kit (Qiagen)	90	118.421
1 x Nalgene bottletop filtration holder (ThermoFisher)	85	111.842
100 x 0.22µl nitrocellulose filter (MilliporeSigma)	75	98.6842
100 x Qubit dsDNA HS Assay (ThermoFisher)	70	92.1053
1 x Arduino nano V3.0 and cables (Arduino)	15	19.7368
1 x Arduino digital water temperature sensor DS18B20 (Jwqidi)	10	13.1579
Total	3670	4828.95

### Sheet: Cost per sample for 12-plex
Table S6b
Cost estimate per sample, based on 12-plex MinION sequencing run.
Component	GBP	USD		Exchange rate (17.11.2020)
1/12 x R 9.4 flow cell (ONT)	60	78.9474		0.76
1/6*1/12 x Ligation sequencing kit SQK-LSK 109 (ONT)	6.66667	8.77193
1/50 x DNeasy PowerWater kit (Qiagen)	7.6	10
Total	74.2667	97.7193

### Sheet: Cost per sample for 100-plex
Table S6c
Projected cost estimate per sample, based on a 100-plex MinION sequencing run.
Component	GBP	USD		Exchange rate (17.11.2020)
1/100 x R 9.4 flow cell (ONT)	7.2	9.47368		0.76
1/6*1/100 x Ligation sequencing kit SQK-LSK 109 (ONT)	0.8	1.05263
1/50 x DNeasy PowerWater kit (Qiagen)	7.6	10
Total	15.6	20.5263
