## Supplementary material for "Freshwater monitoring by nanopore sequencing": Table S7: Summary of full-length 16S primer sequences (5' - 3')

### Sheet: Full-length 16S primers
Table S7
Full-length 16S primer sequences (5' - 3'); blue nucleotides indicate barcode region, italic nucleotides indicate primer binding sites.
Pair	Forward	Reverse
1	ATCGCCTACCGTGACAAGAAAGTTGTCGGTGTCTTTGTGAGAGTTTGATCMTGGCTCAG	ATCGCCTACCGTGACAAGAAAGTTGTCGGTGTCTTTGTGCGGTTACCTTGTTACGACTT
2	ATCGCCTACCGTGACTCGATTCCGTTTGTAGTCGTCTGTAGAGTTTGATCMTGGCTCAG	ATCGCCTACCGTGACTCGATTCCGTTTGTAGTCGTCTGTCGGTTACCTTGTTACGACTT
3	ATCGCCTACCGTGACGAGTCTTGTGTCCCAGTTACCAGGAGAGTTTGATCMTGGCTCAG	ATCGCCTACCGTGACGAGTCTTGTGTCCCAGTTACCAGGCGGTTACCTTGTTACGACTT
4	ATCGCCTACCGTGACTTCGGATTCTATCGTGTTTCCCTAAGAGTTTGATCMTGGCTCAG	ATCGCCTACCGTGACTTCGGATTCTATCGTGTTTCCCTACGGTTACCTTGTTACGACTT
5	ATCGCCTACCGTGACCTTGTCCAGGGTTTGTGTAACCTTAGAGTTTGATCMTGGCTCAG	ATCGCCTACCGTGACCTTGTCCAGGGTTTGTGTAACCTTCGGTTACCTTGTTACGACTT
6	ATCGCCTACCGTGACTTCTCGCAAAGGCAGAAAGTAGTCAGAGTTTGATCMTGGCTCAG	ATCGCCTACCGTGACTTCTCGCAAAGGCAGAAAGTAGTCCGGTTACCTTGTTACGACTT
7	ATCGCCTACCGTGACGTGTTACCGTGGGAATGAATCCTTAGAGTTTGATCMTGGCTCAG	ATCGCCTACCGTGACGTGTTACCGTGGGAATGAATCCTTCGGTTACCTTGTTACGACTT
8	ATCGCCTACCGTGACTTCAGGGAACAAACCAAGTTACGTAGAGTTTGATCMTGGCTCAG	ATCGCCTACCGTGACTTCAGGGAACAAACCAAGTTACGTCGGTTACCTTGTTACGACTT
9	ATCGCCTACCGTGACAACTAGGCACAGCGAGTCTTGGTTAGAGTTTGATCMTGGCTCAG	ATCGCCTACCGTGACAACTAGGCACAGCGAGTCTTGGTTCGGTTACCTTGTTACGACTT
10	ATCGCCTACCGTGACAAGCGTTGAAACCTTTGTCCTCTCAGAGTTTGATCMTGGCTCAG	ATCGCCTACCGTGACAAGCGTTGAAACCTTTGTCCTCTCCGGTTACCTTGTTACGACTT
11	ATCGCCTACCGTGACGTTTCATCTATCGGAGGGAATGGAAGAGTTTGATCMTGGCTCAG	ATCGCCTACCGTGACGTTTCATCTATCGGAGGGAATGGACGGTTACCTTGTTACGACTT
12	ATCGCCTACCGTGACCAGGTAGAAAGAAGCAGAATCGGAAGAGTTTGATCMTGGCTCAG	ATCGCCTACCGTGACCAGGTAGAAAGAAGCAGAATCGGACGGTTACCTTGTTACGACTT
