## Supplementary material for "Freshwater monitoring by nanopore sequencing": Table S8: Summary of negative controls

### Sheet: April - Genus
Table S8a
Relative classification output per sample (%), sorted by negative control abundance (April).
Location barcode	1	2	3	4	5	6	7	8	9.1	9.2	Negative	Mock
Reads classified to genus level	141018	246927	145542	166308	98700	652	202292	174107	9858	10251	146	361386
Limnohabitans	24.906	36.3273	22.6395	33.8697	27.5542	21.4724	11.2427	15.1924	22.7227	49.2635	18.4932	0.0207534
Pseudarcicella	26.0513	4.47379	32.3934	17.7183	16.0081	11.8098	7.22965	7.80497	16.7377	8.31138	11.6438	0.00802466
Arcobacter	8.03302	0.970732	12.2322	3.84046	10.5491	5.67485	2.04605	15.1579	6.40089	4.24349	7.53425	0.0110685
Escherichia-Shigella	0.173028	0.130403	0.0480961	0.061332	0.0212766	6.74847	0.174995	0.12521	0.223169	0.195103	6.84932	31.8654
Flavobacterium	4.33349	0.755689	5.10368	3.58431	3.76697	1.99387	1.20371	1.01202	2.47515	1.05356	5.47945	0.00415069
Pseudomonas	0.405622	0.383919	0.0824504	0.256753	0.0952381	0.766871	7.09816	0.249272	0.699939	0.390206	4.10959	0.690398
Rhodoferax	7.19695	10.2561	5.14972	11.3302	9.42148	7.20859	3.45491	4.89756	9.05863	14.5157	4.10959	0.00581096
Salmonella	0.00354565	0.00283485	0.00893213	0.00120259	0.0070922	5.82822	0.00692069	0.00746667	0.0608643	0.107307	4.10959	27.358
Acidovorax	1.53243	5.38459	0.982534	1.46716	1.32016	0.920245	0.530421	2.63286	2.51572	1.93152	2.73973	0.00249041
Listeria	0.00425478	0.00242987	0.00137417	0.00300647	0.00202634	1.07362	0.00494335	0.00861539	0.0202881	0.068286	2.73973	7.52935
Pseudorhodobacter	0.158845	0.716811	0.19101	0.610313	0.193516	1.38037	2.14393	0.356103	0.152161	0.117062	2.73973	0.00249041
Armatimonas	0.00992781	0.0323982	0.0116805	0.0198427	0.0466059	0	0.0197734	0.0126359	0.0405762	0.0195103	2.05479	0
Polaromonas	2.07846	3.06204	2.30243	3.10388	2.30699	1.68712	1.59225	1.06946	1.7955	2.64364	2.05479	0.000830137
Stella	0	0.00445476	0.000687087	0.00180388	0.00303951	0	0.0439958	0.0964924	0.0304321	0	2.05479	0.000276712
Anaerovorax	0.00496391	0.00161991	0.00137417	0.00601294	0.00405268	0	0.00346034	0.0126359	0.010144	0.00975515	1.36986	0
Enterococcus	0.00780042	0.0036448	0.00343543	0.00360776	0.00506586	0.613497	0.00692069	0.0178051	0	0.0195103	1.36986	4.90999
Haliscomenobacter	0.00212739	0.00404978	0.00412252	0.030666	0.00607903	0.306748	0.00692069	0.904042	0.213025	0.00975515	1.36986	0
Methylotenera	1.26367	0.287129	0.316747	0.564014	0.266464	0.766871	1.38216	0.431918	1.00426	0.702371	1.36986	0.00110685
Sphingorhabdus	0.702747	1.47857	0.804579	1.45513	1.21783	1.07362	10.3543	0.954585	0.446338	0.243879	1.36986	0.00359726
Staphylococcus	0.00425478	0.00485974	0.00480961	0.00300647	0.00506586	0.920245	0.00296601	0.00746667	0.0507202	0.0780412	1.36986	9.57093
Acinetobacter	0.0333291	0.0153892	0.00480961	0.0282608	0.0151976	0	0.612481	0.114298	0.263745	0.0390206	0.684932	0.000553425
Alkanindiges	0.00850955	0.0105294	0.000687087	0.00180388	0.00405268	0	0.136436	0.00459488	0	0	0.684932	0
Azospira	0.00921868	0.0113394	0.00343543	0.00541165	0.00303951	0	0.00395468	0.00516924	0.0304321	0	0.684932	0
Candidatus Microthrix	0	0.00404978	0	0	0.00101317	0	0.000494335	0.0913232	0.010144	0	0.684932	0
Candidatus Symbiobacter	0.590705	0.718836	0.376524	0.894725	0.599797	0.460123	0.229866	0.418708	0.507202	1.4145	0.684932	0.000553425
Enterobacter	0.0319108	0.0319933	0.00961922	0.0222479	0.00607903	0	0.0316374	0.0264205	0.0304321	0.00975515	0.684932	0.173775
Fluviicola	0.697783	0.167661	0.928941	0.428121	0.771023	0.306748	0.307476	0.211939	0.213025	0.068286	0.684932	0.000276712
Fusicatenibacter	0.0177282	0.0295634	0.0267964	0.0150323	0.0141844	0	0.010381	0.0649026	0.0811524	0	0.684932	0
GKS98 freshwater group	0.888539	0.892976	0.342856	0.154533	0.655522	0.153374	0.32725	0.38597	0.202881	0.0780412	0.684932	0.000276712
Hydrogenophaga	1.44591	2.95958	0.88909	0.98071	1.0922	1.07362	0.67625	0.757006	1.22743	1.24866	0.684932	0.00138356
IMCC26134	0.0404204	0.111369	0.0748925	0.156938	0.257345	0	0.276828	0.0310154	0.10144	0.00975515	0.684932	0
Lacihabitans	0.121261	0.0664164	0.114056	0.159343	0.244174	0	0.0677239	0.0953437	0.263745	0.068286	0.684932	0.000276712
Novosphingobium	0.101405	0.540646	0.12505	0.246531	0.291793	0.613497	2.27592	0.427323	0.152161	0.0585309	0.684932	0.000553425
Paracoccus	0.00141826	0.0149842	0.00206126	0.00721553	0.0111449	0	0.0528938	0.0792616	0.010144	0	0.684932	0
Polynucleobacter	2.55925	1.01325	1.14675	1.57719	1.77609	1.07362	0.927867	1.01604	1.74478	1.34621	0.684932	0.00249041
Rhodobacter	0.24465	0.996246	0.292012	0.643385	0.222898	1.84049	3.21169	1.40948	0.182593	0.156082	0.684932	0.00249041
Simplicispira	0.5049	1.60452	0.307815	0.301248	0.556231	1.38037	0.231349	0.84316	0.750659	0.487757	0.684932	0.00138356
Sphaerotilus	0.221248	0.287129	0.0563411	0.0739592	0.122594	0	0.123584	0.13038	0.395618	0.068286	0.684932	0
Sphingomonas	0.0141826	0.160371	0.015803	0.0234505	0.04154	0	0.63176	0.0315898	0.010144	0	0.684932	0
Subdoligranulum	0.0567303	0.143767	0.0645862	0.0174375	0.0334347	0	0.0346034	0.144164	0.152161	0.0487757	0.684932	0
Sulfurimonas	1.38138	0.217473	1.0801	0.870072	1.36575	0.920245	0.479505	0.38597	0.344898	0.165837	0.684932	0.00193699
Zoogloea	0.0609851	0.107319	0.0563411	0.0300647	0.0618034	0.766871	0.0889803	5.1744	2.58673	0.331675	0.684932	0.000830137

### Sheet: June - Genus
Table S8b
Relative classification output per sample (%), sorted by negative control abundance (June).
Location barcode	1	2	3	4	5	6	7	8	9.1	9.2	Negative	Mock
Reads classified to genus level	62691	1	12	10	13	61607	9	5885	15256	1537	10	168987
Pseudarcicella	26.2733	0	0	10	15.3846	2.85357	11.1111	9.49873	10.9531	4.68445	40	0.0331386
Limnohabitans	38.3117	0	8.33333	10	38.4615	69.833	44.4444	23.0756	35.5598	51.3338	30	0.0964571
Escherichia-Shigella	0.100493	0	25	0	0	0.0568117	22.2222	0.458794	0.31463	0.325309	20	29.9532
Aquabacterium	2.72288	0	0	0	0	0.120116	0	0.492778	0.235973	0.195185	10	0.00295881

### Sheet: August - Genus
Table S8c
Relative classification output per sample (%), sorted by negative control abundance (August).
Location barcode	1	2	3	4	5	6	7	8	9.1	9.2	Negative	Mock
Reads classified to genus level	757499	116969	144	458890	407444	467594	138	101	185368	29400	34266	1669802
Pseudarcicella	45.5735	40.0542	6.25	16.2416	18.7363	16.1069	13.0435	13.8614	36.8775	26.6429	41.4317	0.0367708
Limnohabitans	32.7434	28.5247	15.9722	44.4438	52.8809	54.8044	28.2609	19.802	12.1742	19.3571	17.3729	0.0631213
Flavobacterium	2.20238	3.18631	8.33333	0.859901	0.807473	0.673447	1.44928	2.9703	1.02337	1.51361	5.90673	0.00359324
Bradyrhizobium	0.009901	0.0299225	0	0.0435834	0.0157077	0.0295128	0	0	0.0469337	0.00340136	5.72287	0.000119775
Arcobacter	0.669176	0.501842	3.47222	0.615616	1.87339	1.2605	2.17391	7.92079	16.7105	21.102	3.2452	0.00628817
Rhodoluna	2.09215	3.67875	2.77778	1.83072	1.1631	1.27504	1.44928	0.990099	1.05682	0.840136	1.95237	0.0075458
Methylobacterium	0.00118812	0.00170985	0	0.00370459	0.00368149	0.00470494	0	0.990099	0.00755254	0.00680272	1.85023	0
Romboutsia	0.07868	0.488164	0	0.425156	0.254759	0.231825	0	0	0.306957	0.292517	1.53797	0.000958197
Rickettsiella	0.833136	0.398396	0	2.23256	1.67483	1.27718	2.17391	0	0.103578	0.112245	1.40372	0.00419211
Candidatus Aquiluna	0.336238	0.542879	0	0.220968	0.204691	0.229259	0.724638	0	0.278365	0.112245	0.942625	0.000598873
BD1-7 clade	0.0421123	0.0196633	0	0.0727843	0.0174257	0.0141148	0	0	0.0129472	0.0170068	0.925115	0.000299437
Polynucleobacter	2.23485	1.15159	0.694444	1.72372	2.37284	3.08858	3.62319	0.990099	1.28231	1.39116	0.831728	0.00515031
Fluviicola	0.668516	1.03959	1.38889	0.237312	0.36054	0.242946	0	0	0.690518	0.622449	0.820055	0.00161696
Intestinibacter	0.0110891	0.0333422	0	0.049903	0.0552223	0.0359286	0	0	0.0183419	0.0204082	0.761688	5.98873e-05
Sphaerotilus	0.0631024	0.0341971	0	0.145569	0.212054	0.06758	0	0	0.00809201	0.00680272	0.714994	0.000239549
Aurantimicrobium	0.220198	0.383862	0	0.438667	0.310227	0.227334	3.62319	0	0.296707	0.214286	0.671219	0.00113786
GKS98 freshwater group	0.22033	0.172695	0.694444	0.634793	0.853123	1.04193	1.44928	0	1.75974	1.87415	0.665383	0.00203617
Sphingorhabdus	0.839341	3.31028	0	1.30336	0.927735	1.42688	0	0	4.54124	3.43197	0.665383	0.004252
Sphingomonas	0.00528054	0.0316323	0	0.0638497	0.0110445	0.00898215	0	0	0.0981831	0.0204082	0.609934	0.000299437
Escherichia-Shigella	0.0571618	0.0341971	15.9722	0.0455447	0.0353423	0.032293	3.62319	3.9604	0.0366838	0.0544218	0.51071	32.1893
Rhodoferax	0.846602	0.866041	1.38889	1.33496	1.40682	1.404	0	0	0.503323	0.829932	0.490282	0.00215594
Aquabacterium	0.594588	0.385572	1.38889	0.979755	0.441779	0.530589	0.724638	0	0.143498	0.22449	0.446507	0.00161696
Hydrogenophaga	0.461123	0.465935	0.694444	1.03859	0.810909	0.668315	0	0.990099	0.761728	0.979592	0.446507	0.000958197
Faecalibacterium	0.00831684	0.0188084	0	0.0202663	0.0252795	0.0329346	0	0	0.0302102	0.0204082	0.431915	0.000119775
Armatimonas	0.0167657	0.0222281	1.38889	0.600798	1.24852	1.80156	2.89855	1.9802	2.27709	1.42517	0.428997	0.00341358
Steroidobacter	0.00250825	0.00170985	0	0.00479418	0.000736298	0	0	0	0	0	0.393977	5.98873e-05
Skermanella	0.00343235	0	0	0.00610168	0.00392692	0.00342177	0	0	0.0032368	0	0.385222	0
hgcI clade	0.630892	2.13048	2.77778	1.02486	0.775567	0.837906	2.17391	4.9505	4.81744	4.54422	0.385222	0.00419211
Sediminibacterium	0.127525	0.195778	0	0.132494	0.199782	0.210653	0.724638	0.990099	0.81082	0.595238	0.364793	0.000718648
Pantoea	0.0451486	0.023938	0	0.0509926	0.00171803	0.0049188	0	0	0.000539467	0.00340136	0.332691	0.00796502
Rhizobacter	0.145479	0.0752336	0.694444	0.269128	0.136215	0.0902492	0	0	0.0307496	0.047619	0.326855	0.000538986
Raoultella	0.019406	0.0213732	0	0.0335592	0.00392692	0.00919601	0	0	0.0032368	0.00680272	0.303508	0.00275482
Deefgea	0.0215182	0.0341971	0	0.101114	0.0331334	0.03379	0	0.990099	0.00863148	0.00680272	0.297671	0
Rubrivivax	0.0246865	0.0136788	0	0.0730022	0.0287156	0.0175366	0	0	0.00593414	0.0272109	0.285998	5.98873e-05
Aeromonas	0.167921	0.0487309	0	0.198958	0.0520317	0.0866136	0.724638	0	0.0879332	0.102041	0.280161	0.000598873
Zoogloea	0.048977	0.0111141	0	0.0287651	0.105291	0.0355009	0	0	0.244379	0.520408	0.280161	0.000299437
Arenimonas	0.335578	0.218006	0	0.59949	0.444969	0.533796	0	0.990099	0.226037	0.234694	0.256814	0.0014373
Dickeya	0.0621783	0.00598449	0	0.0453268	0.00539952	0.0100515	0	0	0.00431574	0.0204082	0.256814	0.000359324
Dinghuibacter	0.0240264	0.035052	0	0.151888	0.511727	1.01242	0	0	1.00395	0.829932	0.256814	0.00101808
Pseudorhodobacter	0.55406	2.63403	1.38889	2.55464	1.0669	1.33043	2.89855	0.990099	1.14583	1.04082	0.218876	0.00838423
Sulfurospirillum	0.101782	0.193214	0	0.256271	0.0886011	0.076776	0	0	0.322062	0.187075	0.195529	0.000299437
MWH-Ta3	0.255314	0.389847	0	0.346488	0.220153	0.165956	2.17391	0	0.0798412	0.0544218	0.180937	0.000778535
Acidovorax	0.416502	0.341116	0	1.27569	0.368149	0.236316	0	0	0.11113	0.261905	0.166346	0.00119775
Duganella	0.115512	0.0777984	0.694444	0.550677	0.11069	0.0355009	0	0	0.0221182	0.0102041	0.151754	0.000598873
Lacihabitans	0.0191419	0.011969	0	0.0601451	0.0439324	0.0241663	0	0	0.024276	0.0102041	0.151754	0.000119775
Massilia	0.0999341	0.0273577	0	0.198305	0.0851651	0.0357147	0	0	0.00809201	0.0204082	0.148836	0.000299437
Methylotenera	0.198548	0.0307774	0	0.215956	0.0863922	0.0975205	0	0	0.0544862	0.0544218	0.148836	0.000598873
Curvibacter	0.131617	0.152177	0	0.217045	0.183829	0.153124	0.724638	0	0.0593414	0.132653	0.131326	0.000359324
Cupriavidus	0.00158416	0	0	0.000653751	0.00196346	0.000427721	0	0	0.000539467	0	0.125489	0
Bacillus	0.0454126	0.0641196	0	0.19351	0.166158	0.107572	1.44928	7.92079	0.0393811	0.047619	0.12257	11.9875
Pelomonas	0.0369637	0.0247929	0	0.181743	0.0375512	0.0186059	1.44928	0	0.0102499	0.0340136	0.119652	0
Clostridium sensu stricto 1	0.0446205	0.206892	0	0.266077	0.177448	0.204451	0	0	0.124078	0.20068	0.116734	0.00101808
Haliangium	0.0998021	0.0692491	0	0.563534	0.187756	0.140293	0.724638	0.990099	0.0383022	0.0272109	0.107979	0.000718648
Yersinia	0.0190099	0.00854927	0	0.00937044	0.00196346	0.00256633	0	0	0.00485521	0.00340136	0.107979	0.000239549
Tabrizicola	0.102178	0.463371	0	0.766633	0.446933	0.689915	1.44928	0.990099	0.905226	0.772109	0.102142	0.0032938
Paenibacillus	0.0172938	0.0359069	0	0.14644	0.0463867	0.026091	0	0	0.00485521	0	0.0963054	0.000419211
Lautropia	0.0232344	0.0111141	0.694444	0.0860773	0.065285	0.0889661	0.724638	0	0.0231971	0.0510204	0.093387	0.000119775
Diplorickettsia	0.00950496	0.00427464	0	0.01569	0.00957187	0.00791285	0	0	0	0	0.0904687	0
Gallionella	0.0436964	0.0153887	0	0.0745277	0.0886011	0.0421306	0	0	0.00539467	0	0.0817137	0.000239549
Ralstonia	0.000660067	0	0	0.000653751	0	0.000213861	0	0	0	0	0.0787953	0
C39	0.0312872	0.0333422	0	0.055351	0.0331334	0.0248078	0	0	0.0652756	0.0986395	0.075877	0.000119775
Runella	0.00488449	0.047021	0	0.00152542	0.0193892	0.0310098	0	0	0.00917095	0.0102041	0.075877	5.98873e-05
Trichococcus	0.0175578	0.0162436	0	0.0089346	0.0559586	0.0320791	0	0	0.0215787	0.0170068	0.075877	0.000359324
Acidibacter	0.00237624	0	0	0.0124213	0.00171803	0.00128316	0	0	0.0113288	0.0102041	0.0642036	5.98873e-05
Pectobacterium	0.0402641	0.0111141	0	0.146222	0.00466322	0.00470494	0	0	0.0016184	0.00340136	0.0642036	0.00197628
Ferribacterium	0.00475248	0	0	0.0150363	0.00490865	0.00577424	0	0	0.0107893	0.00680272	0.0612852	0
Verruc-01	0.00501651	0.00598449	0	0.0409684	0.0196346	0.0149703	0	0	0.00377627	0.00340136	0.0612852	0
Halioglobus	0.00250825	0	0	0.00283292	0.000736298	0.00213861	0	0	0.000539467	0	0.0583669	0
Lysobacter	0.0113532	0.00769435	0	0.0457626	0.00638125	0.00812671	0	0.990099	0.00593414	0.0204082	0.0583669	0.000119775
TPD-58	0.000528054	0	0	0.000435834	0.00343606	0.00278019	0	0	0	0	0.0583669	0
Methylophilus	0.0551816	0.0170985	0	0.169975	0.0620944	0.0440553	0.724638	0	0.00485521	0.0170068	0.0554485	0.000119775
Pseudomonas	0.0814523	0.0359069	0	0.094576	0.0122716	0.0258771	0	0.990099	0.00971041	0.0136054	0.0554485	0.69649
Lacunisphaera	0.0484489	0.0478759	0	0.161477	0.1021	0.0656552	0	0.990099	0.0188814	0.0102041	0.0525302	0.000419211
Undibacterium	0.069571	0.0213732	0	0.0801935	0.0984184	0.0496157	0	0	0.0399206	0.047619	0.0525302	0.000239549
Lachnospiraceae NK4A136 group	0.00118812	0.00256478	0	0.00414043	0.00859014	0.00278019	0	0	0	0	0.0496119	0
Porphyrobacter	0.00435644	0.05899	0	0.0165617	0.00760841	0.00876829	0	0	0.0167235	0.0544218	0.0496119	0
Solitalea	0.0532014	0.11285	0	0.0322517	0.0395146	0.0194613	0	0	0.0426179	0.0204082	0.0496119	0.000179662
Sulfuritalea	0.268779	0.110286	0.694444	0.192857	0.182602	0.120404	0	0.990099	0.0501705	0.037415	0.0496119	0.000479099
Rheinheimera	0.0873929	0.0341971	0	0.23753	0.0382875	0.015398	0	0	0.0204998	0.047619	0.0466935	0.000658761
Leptothrix	0.0939935	0.0444562	0	0.277844	0.125661	0.0624473	0.724638	0	0.0366838	0.037415	0.0437752	0.000239549
Opitutus	0.0203301	0.0128239	0	0.0856414	0.0326425	0.0158257	0	0	0.00377627	0.00680272	0.0437752	5.98873e-05
Lutispora	0	0.00170985	0	0.000871669	0.000490865	0.000427721	0	0	0.00107893	0	0.0379385	0
Comamonas	0.126997	0.11627	0	0.125956	0.1021	0.0926017	0	0	0.0760649	0.207483	0.0350201	0.000239549
IMCC26134	0.0773598	0.0572801	0	0.538691	0.361768	0.207017	0	0	0.0183419	0.0204082	0.0350201	0.000778535
Clostridium sensu stricto 3	0.000660067	0.00427464	0	0.00980627	0.00466322	0.00363563	0	0	0.000539467	0.00340136	0.0321018	0
Fodinicola	0.00633664	0.0205183	0	0.0220096	0.009081	0.0049188	0	0	0.270813	0.255102	0.0291834	0.000239549
Terrimonas	0.0323433	0.0615548	0	0.0655931	0.0819745	0.0680077	0	0	0.041539	0.0442177	0.0291834	5.98873e-05
Ferruginibacter	0.00897691	0.00854927	0	0.0106779	0.0179166	0.0290851	0	0	0.00863148	0.0102041	0.0262651	5.98873e-05
Herminiimonas	0.00567658	0	0	0.00457626	0.00196346	0.00171089	0	0	0.000539467	0.00340136	0.0262651	0
OM60(NOR5) clade	0.00224423	0.000854927	0	0.00392251	0.000245433	0.00320791	0	0	0.000539467	0.0102041	0.0262651	0
Salmonella	0.0128053	0.0111141	23.6111	0.00980627	0.0184074	0.0147564	2.17391	0.990099	0.00863148	0.0340136	0.0262651	28.4058
Adhaeribacter	0.000264027	0.000854927	0	0.000871669	0.000736298	0.000213861	0	0	0	0.00340136	0.0233468	0
Inhella	0.0187459	0.0179535	0	0.0588376	0.0395146	0.0243801	0	0	0.00971041	0.12585	0.0233468	0.000119775
Uliginosibacterium	0.079076	0.0983166	0	0.198523	0.056204	0.0511127	0	0	0.0129472	0.0170068	0.0233468	0.000239549
Vogesella	0.0604621	0.0615548	0	0.12552	0.027243	0.0218138	0	0	0.0102499	0.0102041	0.0233468	5.98873e-05
Reyranella	0.0149175	0.0777984	0	0.0791039	0.01988	0.0175366	0	0	0.0663545	0.037415	0.0204284	0.000119775
Simplicispira	0.0477888	0.0530055	0	0.0363922	0.0478593	0.0496157	0	0	0.0124078	0.0748299	0.0204284	0.000119775
Allorhizobium-Neorhizobium-Pararhizobium-Rhizobium	0.0538615	0.192359	0	0.562662	0.0670031	0.0814809	0	0	0.0393811	0.0952381	0.0175101	0.000419211
Coxiella	0.010297	0.00854927	0	0.0178692	0.0186529	0.0175366	0	0	0.0215787	0.0408163	0.0175101	5.98873e-05
Gemmatimonas	0.0142574	0.023938	0	0.0989344	0.111672	0.243374	0	0	0.329615	0.44898	0.0175101	0.000419211
Altererythrobacter	0.0174258	0.129949	0	0.10983	0.0569403	0.0633028	0.724638	0	0.189893	0.12585	0.0145917	5.98873e-05
Candidatus Methylomirabilis	0.00607262	0	0	0.01046	0.00957187	0.00299405	0	0	0	0	0.0145917	0
Candidatus Symbiobacter	0.102046	0.0478759	0	0.060363	0.183093	0.111635	0	0	0.017263	0.0306122	0.0145917	0.000778535
Rhodobacter	0.0524093	0.264173	0	0.240798	0.15045	0.294272	0	0	1.25264	1.14286	0.0145917	0.00197628
Candidatus Berkiella	0.00475248	0.00427464	0	0.00217917	0.00441779	0.00384949	0	0	0.0016184	0.00680272	0.0116734	0
Citrobacter	0.0238944	0.00683942	0	0.0246246	0.00539952	0.00919601	0	0.990099	0.00809201	0.00340136	0.0116734	0.282848
Nevskia	0.00514852	0.00170985	0	0.00108959	0.0014726	0.00149703	0	0	0	0	0.0116734	0
Paenisporosarcina	0.00171617	0.00341971	0	0.00261501	0.00245433	0.00213861	0	0	0	0	0.0116734	0.000119775
Rahnella	0.0158416	0.0094042	0	0.0198305	0.00417235	0.00406335	0	0	0.0016184	0.00340136	0.0116734	0.000299437
[Ruminococcus] torques group	0.00132013	0	0	0.00152542	0.00245433	0.00513266	0	0	0.00593414	0.00340136	0.0116734	0
CL500-29 marine group	0.0117492	0.0436013	0.694444	0.0697335	0.0517863	0.0600949	0.724638	0	0.40514	0.370748	0.00875503	0.000179662
Leucobacter	0.00805282	0.0213732	0	0.000435834	0.00539952	0.00128316	0	0	0.00647361	0.00680272	0.00875503	0
Listeria	0.00805282	0.00769435	0.694444	0.00544793	0.0166894	0.0130455	0.724638	1.9802	0.00971041	0.0102041	0.00875503	7.22092
Malikia	0.0487129	0.0726688	0	0.0937044	0.105045	0.0958096	0	0	0.0210392	0.085034	0.00875503	5.98873e-05
Oxalicibacterium	0.00105611	0	0	0.00239709	0.00220889	0.00149703	0	0	0	0	0.00875503	0
Perlucidibaca	0.0778879	0.0333422	0	0.0154721	0.0014726	0.00192475	0	0	0.000539467	0	0.00875503	5.98873e-05
Photorhabdus	0.00633664	0.00427464	0	0.0252784	0.000490865	0.000213861	0	0	0	0	0.00875503	5.98873e-05
Serratia	0.0724753	0.0307774	0	0.0812831	0.0112899	0.0205306	0	0	0.0151051	0.00680272	0.00875503	0.00383279
Streptococcus	0.00607262	0.0128239	0	0.00479418	0.00687211	0.00513266	0	0	0.0107893	0.00680272	0.00875503	0.000419211
Afipia	0.000924094	0.00170985	0	0.000435834	0.000245433	0	0	0	0.00971041	0.0102041	0.00583669	0
Candidatus Methylopumilus	0.0447525	0.00769435	0.694444	0.0533897	0.210827	0.21215	0	0	0.0571835	0.0714286	0.00583669	0.00107797
Georgfuchsia	0.00316832	0.00512956	0	0.00828085	0.00564495	0.0010693	0	0	0.000539467	0	0.00583669	5.98873e-05
Halomonas	0.00633664	0.000854927	0	0.0165617	0.00245433	0.00128316	0	0	0.00269734	0	0.00583669	5.98873e-05
Ideonella	0.0586139	0.0487309	0	0.181089	0.0701937	0.0316514	0	0	0.0798412	0.0612245	0.00583669	0.000299437
Janthinobacterium	0.0174258	0.00854927	0	0.0132929	0.0100627	0.00384949	0	0	0.000539467	0	0.00583669	0
Klebsiella	0.0277228	0.00170985	0	0.0132929	0.00368149	0.00620196	0	0	0.0118683	0.00340136	0.00583669	0.0588693
Lapillicoccus	0	0	0	0	0	0.000641582	0	0	0	0	0.00583669	0
Limnobacter	0.0466007	0.0367619	0.694444	0.13075	0.0422144	0.0290851	0	0	0.0151051	0.0136054	0.00583669	0.000119775
OM27 clade	0.0147855	0.0128239	0	0.101331	0.0822199	0.143928	0.724638	0	0.0383022	0.0340136	0.00583669	0.000299437
Sphingopyxis	0.0211221	0.047021	0	0.0302905	0.0483502	0.0427721	0	0	0.0458547	0.0986395	0.00583669	0.000119775
Subgroup 23	0.000132013	0	0	0.00435834	0.00245433	0.00406335	0	0	0	0	0.00583669	0
Sulfuricurvum	0.125545	0.450547	0.694444	0.93007	0.373794	0.325282	0.724638	0.990099	0.261102	0.153061	0.00583669	0.00113786
Acinetobacter	0.0471288	0.0128239	0	0.00871669	0.00687211	0.0104792	0	0	0.00971041	0.0238095	0.00291834	0.000419211
Anaeromyxobacter	0.00079208	0	0	0.00283292	0.00368149	0.00213861	0	0	0.0016184	0	0.00291834	0
Bauldia	0.00818483	0.0247929	0	0.0475059	0.00711754	0.0130455	0	0	0.0140262	0.0272109	0.00291834	0.000119775
Candidatus Nitrotoga	0.00369637	0	0	0.00479418	0.00515408	0.00384949	0	0	0	0	0.00291834	0
Candidatus Planktophila	0.00488449	0.00427464	0	0.076271	0.0468776	0.0498296	0	0	0.271892	0.22449	0.00291834	0.000179662
Cephaloticoccus	0.00184819	0.000854927	0	0.00544793	0.00711754	0.00299405	0	0	0.0016184	0	0.00291834	0
Cerasicoccus	0.000660067	0	0	0.00566585	0.00196346	0.00320791	0	0	0.00647361	0.00340136	0.00291834	0
Cytophaga	0.00646866	0.00598449	0	0.0296367	0.00687211	0.00299405	0	0	0.00377627	0.00340136	0.00291834	0
Dechloromonas	0.0728714	0.0333422	0	0.0958835	0.0846742	0.0699325	0.724638	0	0.0269734	0.0306122	0.00291834	0.000239549
Diplosphaera	0.00409241	0.00256478	0	0.00610168	0.00368149	0.00192475	0	0	0	0	0.00291834	0
Dysgonomonas	0.00079208	0.000854927	0	0	0.00098173	0.000213861	0	0	0	0	0.00291834	0
Haematospirillum	0.00422443	0.0367619	0	0.0984986	0.0294519	0.0233108	0	0	0.0420785	0.0238095	0.00291834	0.000119775
Knoellia	0	0	0	0	0.000245433	0.000855443	0	0	0	0	0.00291834	0
Kosakonia	0.000132013	0	0	0.00305084	0	0.000427721	0	0	0	0.00340136	0.00291834	0.0161097
Lactobacillus	0.00673268	0.0094042	0.694444	0.0122034	0.0279793	0.0149703	0	0.990099	0.00809201	0.00680272	0.00291834	4.54838
Legionella	0.0806602	0.0786533	0.694444	0.201791	0.0930189	0.0733542	0	0	0.0717492	0.0918367	0.00291834	0.000419211
Nissabacter	0.000132013	0	0	0.000217917	0.000245433	0	0	0	0	0	0.00291834	0
Ottowia	0.00950496	0.000854927	0	0.00305084	0.00883557	0.00534652	0	0	0.00215787	0	0.00291834	0
Polaromonas	0.0157096	0.0170985	0	0.042058	0.0338697	0.0453385	0.724638	0	0.0534073	0.0510204	0.00291834	5.98873e-05
Proteus	0.00184819	0	0	0.00261501	0	0	0	0	0	0	0.00291834	0.000119775
Pseudobacteroides	0.000132013	0	0	0.000217917	0.00098173	0.000213861	0	0	0.00107893	0.0102041	0.00291834	0
Pseudohongiella	0.00831684	0.00256478	0	0.0146004	0.0117808	0.0151841	0	0	0.0221182	0.0238095	0.00291834	0.000119775
Pseudorhodoplanes	0.00963698	0.0487309	0	0.0400968	0.0154622	0.018392	0	0	0.0140262	0.00680272	0.00291834	0
Rhodovastum	0.00079208	0	0	0.0013075	0.00171803	0.000427721	0	0	0.00107893	0	0.00291834	5.98873e-05
Sandaracinus	0.00237624	0	0	0.018305	0.00122716	0.00128316	0	0	0	0	0.00291834	5.98873e-05
Sterolibacterium	0.0278548	0.00854927	0	0.0313801	0.0299428	0.00898215	0	0	0.00647361	0.00340136	0.00291834	5.98873e-05
Sulfurimonas	0.13571	0.115415	0	0.349757	0.152168	0.137512	0	0.990099	0.0890121	0.047619	0.00291834	0.000479099
Tetrasphaera	0.00079208	0.00256478	0	0.00457626	0.000736298	0.0010693	0	0	0.00431574	0.00340136	0.00291834	0
Variovorax	0.0267987	0.00769435	0	0.0226634	0.0321517	0.0179643	0	0	0.00269734	0.0136054	0.00291834	0.000239549
Woeseia	0.00488449	0.00341971	0	0.00523001	0.00613581	0.00470494	0	0	0.00215787	0	0.00291834	0
Z-35	0.00435644	0.000854927	0	0.0115496	0.00613581	0.0049188	0	0	0.0016184	0.00340136	0.00291834	0
[Aquaspirillum] arcticum group	0.00145215	0	0	0.000871669	0.000490865	0.000641582	0	0	0	0	0.00291834	0
